# Metabolic rewiring induces a viral mimicry-mediated quiescence in glioblastoma

**DOI:** 10.64898/2026.10.01.755088

**Authors:** Charles Chesnelong, Kinjal Desai, Connor S. Charton, Michelle Kushida, Chunying Yu, Paul Guilhamon, Lilian Lee, Sameer Agnihotri, Peter B. Dirks

## Abstract

Glioblastoma is a highly aggressive brain tumour driven by therapy-resistant glioblastoma stem cells (GSCs) that switch between dormant and proliferative states through poorly defined programs. In this study, we identify *SAT1*, encoding the rate-limiting polyamine-catabolic enzyme SSAT1, as enriched in quiescent GSCs, linking metabolic rewiring to dormancy. Pharmacologic induction of SSAT1 with the polyamine analogue N^1^,N^11^-Diethylnorspermine (DENSpm) triggers a chemoprotective, reversible growth arrest in patient-derived GSCs, independent of stemness, differentiation or senescence. SAT1- induced dormancy coincides with reduced eIF5A hypusination and global protein translation, and a marked rise in double-stranded RNA that activates type I interferon signalling. Knocking down the mitochondrial antiviral-signalling protein, essential for antiviral innate immunity, partially reverses this growth arrest, establishing viral mimicry as functionally required for dormancy. Single-cell and cohort analyses across GSCs and neural stem cells demonstrate that susceptibility to metabolically induced quiescence is set by an intrinsic inflammatory tone and lysosomal dependency, defining a context-dependent metabolic-immune axis which can be targeted to prevent GBM progression.
