## Supplementary Table 1 for "Metabolic rewiring induces a viral mimicry-mediated quiescence in glioblastoma"

### Sheet: Non-Cycling vs G1
	p_val	avg_log2FC	pct.1	pct.2	p_val_adj
PHLDA3	0	0.465393	0.553	0.323	0
CXXC5	0	0.4352	0.792	0.566	0
SPARC	0	0.584943	0.939	0.799	0
EEF1A1	0	0.435389	1	0.971	0
CTSD	0	0.634681	0.749	0.541	0
DKK3	0	0.516408	0.751	0.534	0
FTH1	0	0.465328	1	0.967	0
TPT1	0	0.477732	0.999	0.925	0
METRN	0	0.478399	0.935	0.739	0
GABARAP	0	0.412305	0.986	0.86	0
CADM4	0	0.590597	0.586	0.367	0
FTL	0	0.710469	0.998	0.942	0
S100B	0	0.948245	0.84	0.604	0
FCGRT	3.76968276061948e-302	0.423834	0.51	0.291	1.05064828221226e-297
NPDC1	4.62173520597753e-301	0.32756	0.649	0.416	1.288123819258e-296
MAP1LC3A	6.8215210272009e-299	0.365625	0.573	0.351	1.90122612549116e-294
DPP7	2.91063660857422e-297	0.372765	0.549	0.328	8.1122352917572e-293
CHMP2A	3.25201595052213e-296	0.318869	0.906	0.718	9.06369365570022e-292
AZGP1	1.52796015823432e-284	0.738329	0.323	0.144	4.25857775701486e-280
MIA	1.19791203601656e-282	0.693815	0.239	0.088	3.33870063558175e-278
RHOBTB3	1.31751434479412e-281	0.464836	0.779	0.568	3.67204423037569e-277
CTSF	5.95441865102999e-279	0.292735	0.355	0.167	1.65955602222857e-274
PCSK1N	2.48067988769869e-275	0.345289	0.791	0.575	6.91390291500502e-271
PLP1	1.31148706621908e-273	0.795234	0.381	0.194	3.65524560225921e-269
ZMAT3	1.47535440564251e-272	0.312466	0.606	0.382	4.11196026396623e-268
SEMA3B	1.53534175670626e-271	0.604285	0.36	0.178	4.27915101011601e-267
CRYAB	3.72542806278872e-270	0.644252	0.585	0.377	1.03831405537985e-265
CTSA	2.3647423309536e-268	0.346247	0.622	0.413	6.59077335060079e-264
CST3	7.15674502313361e-268	0.43696	0.976	0.867	1.99465640539757e-263
PLEKHB1	7.26477232865035e-268	0.329802	0.532	0.318	2.02476469571814e-263
SERPINE2	5.38940044418763e-260	1.03405	0.675	0.5	1.50207979779953e-255
LGI4	3.82008496137432e-259	0.697414	0.356	0.178	1.06469587958464e-254
APOE	2.97683577860301e-256	1.06214	0.391	0.206	8.29673899854444e-252
JOSD2	6.54468555200933e-256	0.316658	0.587	0.377	1.82406931020052e-251
TMEM230	2.5885779655509e-253	0.329656	0.886	0.711	7.21462564778692e-249
TNFRSF21	3.89797125341345e-253	0.389336	0.41	0.223	1.08640356803886e-248
PMP22	9.55236355795361e-253	0.701109	0.777	0.602	2.66233924723725e-248
FXYD3	2.65680454127398e-251	0.520372	0.282	0.123	7.40477993698471e-247
APOD	5.62870581957663e-250	0.618487	0.288	0.128	1.5687765989742e-245
NGFR	1.07997094092729e-248	0.534117	0.365	0.186	3.00998700945845e-244
GRN	1.08723890730879e-245	0.285969	0.59	0.386	3.03024355856033e-241
ETFB	1.15261102092108e-245	0.339144	0.654	0.435	3.21244217640913e-241
MEG3	1.77374000084922e-245	0.335129	0.787	0.578	4.94359075636686e-241
SESN3	4.6200261263712e-245	0.401539	0.558	0.353	1.28764748168092e-240
MATN2	2.40151164442095e-243	0.315956	0.415	0.225	6.69325310416564e-239
ENDOD1	1.39510445320895e-242	0.279142	0.494	0.292	3.88829562153868e-238
RHOC	3.8407755378901e-242	0.378101	0.944	0.8	1.07046255016535e-237
RAB31	7.47805890019019e-242	0.409904	0.789	0.597	2.08420979607201e-237
FEZ1	8.29583725862379e-241	0.356	0.737	0.536	2.31213280235104e-236
SLC44A1	2.93284366792247e-240	0.343812	0.514	0.315	8.17412858686672e-236
HLA-DRB1	2.56828160279337e-239	0.755849	0.258	0.11	7.1580576551454e-235
COMT	1.77851933222872e-238	0.280007	0.802	0.593	4.95691123085466e-234
CD74	2.50056993641182e-237	0.870374	0.335	0.171	6.96933846977337e-233
GAS7	9.84674522160363e-237	0.485108	0.397	0.217	2.74438636071315e-232
HLA-DRA	1.18455066393723e-236	0.801093	0.307	0.147	3.30146115545946e-232
SMIM29	5.89915462581383e-235	0.305643	0.648	0.449	1.64415338576057e-230
BAX	5.75857981312252e-234	0.322619	0.762	0.571	1.60497377971538e-229
DAG1	1.961112268473e-233	0.428512	0.562	0.371	5.4658160034611e-229
GABARAPL2	5.49970322993021e-228	0.261373	0.923	0.755	1.53282228721385e-223
CDKN1A	2.50540742470092e-226	0.462161	0.549	0.362	6.98282103338392e-222
EMC10	4.21610462939397e-225	0.273355	0.722	0.523	1.17507052125839e-220
SNRPN	1.9385587641893e-223	0.273589	0.893	0.701	5.40295713167199e-219
CMTM5	8.80401492483068e-223	0.307125	0.232	0.093	2.45376699969956e-218
SARAF	2.15369920898176e-222	0.256738	0.92	0.765	6.00257506535308e-218
RABAC1	1.21385476770881e-221	0.279404	0.854	0.674	3.38313462308122e-217
GPR155	5.66947480511207e-219	0.30104	0.378	0.205	1.58013932293278e-214
HLA-A	7.3531340305087e-216	0.32458	0.951	0.831	2.04939198564308e-211
CNP	9.42698977286035e-214	0.347609	0.718	0.532	2.62739631959391e-209
NORAD	2.78720816165584e-211	0.252433	0.627	0.429	7.76822786735099e-207
ITM2C	3.76491208130896e-211	0.29322	0.773	0.588	1.04931864618162e-206
MPZ	6.83389887867282e-210	1.03582	0.249	0.111	1.9046759564749e-205
CIRBP	8.88692080203489e-210	0.305941	0.904	0.752	2.47687369673514e-205
EFEMP2	1.70676321368144e-209	0.267629	0.557	0.361	4.75691975285154e-205
PCDH7	1.98179064781842e-208	0.291295	0.277	0.131	5.52344871453473e-204
HLA-DPA1	2.16259686117071e-207	0.431333	0.222	0.091	6.02737371176888e-203
SOX10	2.56566431434641e-206	0.298578	0.225	0.092	7.15076301051489e-202
SIRT2	7.51494225810433e-206	0.296059	0.507	0.32	2.09448955675626e-201
CHPF	1.42111204328898e-205	0.259699	0.649	0.459	3.96078137585071e-201
GNG7	1.342227443726e-204	0.269646	0.393	0.218	3.74092210840872e-200
SH3YL1	2.01397038588821e-204	0.427607	0.333	0.178	5.61313686250903e-200
MFGE8	2.32780150353454e-201	0.343152	0.661	0.474	6.48781557050112e-197
TUBB2B	4.64742386566778e-201	0.42645	0.943	0.806	1.29528350560027e-196
OLFML2A	5.40716643648917e-200	0.643869	0.31	0.163	1.5070313575139e-195
TIMP2	1.62549800961237e-199	0.309294	0.714	0.531	4.53042550259064e-195
GPNMB	2.16450366469433e-198	0.382512	0.186	0.07	6.03268816386957e-194
KIAA0930	6.12301259109508e-197	0.276665	0.304	0.156	1.70654483926411e-192
AIF1L	2.04121715925192e-196	0.415184	0.447	0.28	5.68907634455101e-192
CHL1	2.25690584890439e-196	0.253624	0.275	0.13	6.29022229148143e-192
PLEKHA4	5.43224282785388e-196	0.305909	0.47	0.291	1.51402039855116e-191
NTRK2	2.44658880621246e-195	0.506109	0.369	0.214	6.81888766179473e-191
LITAF	4.42264093096811e-195	0.34498	0.608	0.432	1.23263425387012e-190
P2RX7	4.96255002760116e-195	0.325837	0.235	0.105	1.38311231819272e-190
CAPS	8.05981670299698e-193	0.398838	0.222	0.096	2.24635151329229e-188
TSC22D4	1.9518726533386e-190	0.586671	0.673	0.503	5.44006427212001e-186
NOP53	1.83436078032498e-188	0.27497	0.746	0.554	5.11254693084375e-184
HLA-DMA	7.54327341721799e-187	0.319217	0.199	0.082	2.10238573411283e-182
EEF2	3.06862209652917e-186	0.299854	0.98	0.883	8.55255664523644e-182
SERPINA3	1.23761472144901e-185	0.634455	0.256	0.122	3.44935599015053e-181
PDCD6	5.50016877419268e-184	0.261202	0.817	0.644	1.53295203905524e-179
MPG	1.44135610311892e-183	0.273058	0.699	0.517	4.01720359500274e-179
NEK6	3.20070640808994e-182	0.251301	0.714	0.527	8.92068882998748e-178
GPM6B	4.11418171026131e-182	0.325844	0.923	0.82	1.14666358446693e-177
GPX3	6.78038715463006e-182	0.390325	0.278	0.14	1.88976170386694e-177
PRSS35	5.30123121322178e-180	0.471464	0.17	0.064	1.47750615143704e-175
ST8SIA5	2.77437336136275e-179	0.293565	0.381	0.223	7.73245599545411e-175
ITIH5	8.4636770057064e-177	0.439215	0.187	0.076	2.35891141826043e-172
RCAN1	1.72337526196128e-174	0.698483	0.525	0.371	4.80321919261228e-170
FXYD1	9.62311335023474e-174	0.353346	0.296	0.151	2.68205792184393e-169
GSN	8.00921901847728e-173	0.356062	0.457	0.294	2.2322494326398e-168
KLF9	1.08414171240332e-172	0.272948	0.197	0.083	3.0216113666393e-168
HLA-DPB1	2.07245443496212e-172	0.374021	0.193	0.082	5.77613775568292e-168
MMP24OS	2.55583483865713e-172	0.251234	0.617	0.436	7.12336727882128e-168
TAX1BP3	3.22906644939771e-171	0.28468	0.68	0.5	8.99973110111637e-167
FCRLA	4.96262656833911e-170	0.266041	0.205	0.089	1.38313365086179e-165
PRSS23	1.06021939602058e-169	0.427109	0.691	0.526	2.95493747864895e-165
PTGDS	1.48097645261149e-169	0.496121	0.151	0.054	4.1276294710735e-165
PEPD	5.05917597182722e-169	0.265796	0.532	0.362	1.41004293510796e-164
PEBP1	6.97576333615447e-169	0.29887	0.987	0.892	1.94421499941961e-164
ELN	4.15735864809096e-168	0.484621	0.236	0.115	1.15869742880943e-163
FCGR2A	2.96116448086382e-167	0.264235	0.238	0.113	8.25306152461555e-163
SELENOW	9.1304076168576e-164	0.272062	0.909	0.768	2.54473590689438e-159
PHLDA1	3.51664279482551e-162	0.274658	0.897	0.751	9.80123513345818e-158
PPP1R1B	1.88036734633312e-160	0.36182	0.158	0.06	5.24077183096504e-156
DSTN	2.85668167740474e-159	0.349455	0.981	0.884	7.96185750309476e-155
PMP2	5.4037851381505e-155	0.490669	0.422	0.269	1.50608895585393e-150
TIMP3	3.4581382324573e-154	0.702869	0.482	0.334	9.63817706768175e-150
MMP15	1.80894382303821e-152	0.278976	0.229	0.112	5.04170732918981e-148
SCD	5.50209048404025e-152	0.371185	0.823	0.681	1.53348763880686e-147
C1QL1	6.52738505803739e-152	0.337387	0.385	0.239	1.8192474895256e-147
DHRS3	4.21269161923377e-151	0.273748	0.437	0.283	1.17411928119664e-146
LHFPL6	1.39787381574799e-150	0.259943	0.507	0.347	3.89601411187122e-146
TNS3	1.1234508254162e-149	0.286406	0.385	0.244	3.1311697955175e-145
COL11A1	1.51498354530581e-147	0.385183	0.447	0.304	4.22241063912182e-143
CBR1	4.57876943411281e-147	0.261138	0.702	0.541	1.27614882898158e-142
CD59	1.53971673811677e-146	0.47101	0.923	0.799	4.29134452080525e-142
GFAP	2.44660807586197e-146	0.610798	0.33	0.195	6.81894136823488e-142
PRUNE2	1.93594674652164e-144	0.250849	0.338	0.202	5.39567717723046e-140
OAF	8.23351752304102e-144	0.324734	0.336	0.203	2.29476366884676e-139
KANK2	6.9228693509309e-143	0.31918	0.419	0.276	1.92947291679795e-138
COL5A3	1.23718646781267e-142	0.253273	0.148	0.059	3.4481624044407e-138
NPC2	4.58656044792254e-140	0.273966	0.857	0.713	1.27832026244049e-135
EGFL8	2.6846197229653e-139	0.438373	0.189	0.088	7.48230362987659e-135
FXYD7	1.42235777882771e-138	0.449415	0.223	0.112	3.96425336537072e-134
CSRP1	3.68194101349676e-138	0.273277	0.466	0.32	1.02619377987168e-133
PGM1	1.54886660188674e-135	0.349501	0.4	0.262	4.31684610611854e-131
FRZB	7.48800182062157e-134	0.603928	0.216	0.111	2.08698098742544e-129
GFRA3	3.42423899545092e-131	0.253432	0.116	0.041	9.54369650422125e-127
TUBB2A	3.52129978215994e-130	0.300003	0.733	0.581	9.81421462285797e-126
ID1	1.38296494706124e-129	0.36219	0.598	0.45	3.85446160395439e-125
TTYH1	4.07927040364325e-127	0.367507	0.537	0.384	1.13693345419941e-122
SLC26A2	1.20227062910187e-126	0.278173	0.291	0.171	3.35084847036981e-122
RGS3	1.23723794916397e-126	0.322482	0.43	0.294	3.44830588811489e-122
IFITM3	1.34047872333395e-124	0.360936	0.744	0.607	3.73604824980405e-120
RAMP1	1.3207169303518e-123	0.26039	0.663	0.505	3.68097015658349e-119
MPC1	9.9110518738542e-123	0.257994	0.666	0.513	2.7623092677619e-118
SAT1	2.8140755027512e-121	0.329774	0.805	0.682	7.84310983371787e-117
HOPX	6.92036072785334e-121	0.453265	0.361	0.234	1.92877373846e-116
THBS2	1.90802555384476e-119	0.321572	0.255	0.147	5.31785802112073e-115
MRPS6	5.15624122462353e-119	0.28295	0.915	0.776	1.43709599171482e-114
MT3	8.33067506774557e-118	0.334469	0.351	0.223	2.32184244813137e-113
ATP1B2	9.76082809511433e-114	0.254179	0.29	0.173	2.72044039838931e-109
PDPN	3.19951941848625e-112	0.377168	0.485	0.36	8.91738057126302e-108
SFRP1	6.00874740613566e-99	0.251918	0.263	0.16	1.67469798956407e-94
NPTX1	1.73352507415325e-96	0.254475	0.1	0.039	4.83150773417251e-92
GATM	1.1716676053776e-92	0.270211	0.332	0.22	3.2655547829479e-88
LGALS3	8.82154872274111e-91	0.342476	0.802	0.673	2.45865384451518e-86
IGFBP5	1.90765040846391e-89	0.489517	0.655	0.53	5.31681245342977e-85
TPM1	7.40423488355026e-88	0.47536	0.74	0.616	2.06363430439429e-83
EMP2	1.50496899442121e-84	0.293153	0.407	0.301	4.19449908435137e-80
MBP	2.82556840342524e-80	0.588967	0.149	0.08	7.87514169718649e-76
GULP1	3.76148068446e-64	0.262543	0.299	0.217	1.04836228156585e-59
LMO1	3.32480806178147e-63	0.389186	0.147	0.084	9.26657254899115e-59
FABP7	1.98591078233514e-38	0.315764	0.834	0.775	5.53493194144628e-34
AGT	5.91108415001783e-30	0.329111	0.271	0.209	1.64747826345147e-25
CCND1	1.02397446687555e-28	0.281608	0.704	0.624	2.85391923662884e-24
CCL2	1.34369297965923e-25	0.296305	0.569	0.503	3.74500670360823e-21
G0S2	4.41000016451123e-22	0.267141	0.19	0.146	1.22911114585093e-17
MT2A	5.33683700871032e-17	0.302011	0.819	0.746	1.48742984269765e-12
MGP	5.59903562797219e-16	0.351843	0.123	0.092	1.56050721987213e-11
NMB	1.25823117329372e-06	0.367548	0.32	0.294	0.0350682

### Sheet: Non-Cycling vs Cycling
	p_val	avg_log2FC	pct.1	pct.2	p_val_adj
DHRS3	0	0.503583	0.437	0.25	0
SCP2	0	0.292527	0.723	0.547	0
TMEM59	0	0.358772	0.837	0.692	0
RHOC	0	0.492201	0.944	0.822	0
TXNIP	0	0.549475	0.531	0.298	0
RAB13	0	0.353051	0.874	0.745	0
SYT11	0	0.319666	0.595	0.414	0
MPZ	0	1.50151	0.249	0.076	0
FCGR2A	0	0.349519	0.238	0.098	0
FCRLA	0	0.383149	0.205	0.069	0
PHLDA3	0	0.684785	0.553	0.284	0
SHISA4	0	0.413252	0.609	0.404	0
PRELP	0	0.310144	0.102	0.022	0
GPR137B	0	0.266756	0.248	0.099	0
SH3YL1	0	0.609854	0.333	0.15	0
YPEL5	0	0.284443	0.473	0.292	0
WBP1	0	0.372486	0.713	0.507	0
ZEB2	0	0.374378	0.479	0.313	0
GPR155	0	0.498898	0.378	0.163	0
MAP2	0	0.297354	0.542	0.339	0
IGFBP5	0	0.989706	0.655	0.468	0
CHPF	0	0.390479	0.649	0.469	0
SERPINE2	0	1.49912	0.675	0.492	0
ITM2C	0	0.457805	0.773	0.61	0
CHL1	0	0.359108	0.275	0.11	0
DAG1	0	0.572225	0.562	0.391	0
SEMA3B	0	0.831677	0.36	0.146	0
PROS1	0	0.311409	0.282	0.106	0
ZBTB20	0	0.351749	0.706	0.529	0
RAB7A	0	0.328488	0.822	0.672	0
WWTR1	0	0.406334	0.758	0.596	0
RNF13	0	0.298219	0.474	0.293	0
ZMAT3	0	0.552881	0.606	0.324	0
EIF4A2	0	0.301043	0.84	0.694	0
APOD	0	0.918285	0.288	0.095	0
MXD4	0	0.392207	0.452	0.231	0
PCDH7	0	0.401031	0.277	0.129	0
SCARB2	0	0.317113	0.663	0.478	0
RPS3A	0	0.272114	1	0.956	0
PDCD6	0	0.379782	0.817	0.665	0
RETREG1	0	0.343335	0.295	0.126	0
IL6ST	0	0.345103	0.592	0.415	0
RHOBTB3	0	0.742677	0.779	0.558	0
PJA2	0	0.266088	0.599	0.421	0
GFRA3	0	0.331965	0.116	0.03	0
CXXC5	0	0.595675	0.792	0.566	0
CYSTM1	0	0.384083	0.591	0.401	0
CD74	0	1.35007	0.335	0.131	0
GPX3	0	0.564917	0.278	0.121	0
SPARC	0	1.00611	0.939	0.789	0
TUBB2B	0	0.561294	0.943	0.784	0
HIST1H2AC	0	0.383472	0.44	0.219	0
HLA-A	0	0.613122	0.951	0.83	0
EGFL8	0	0.595026	0.189	0.069	0
HLA-DRA	0	1.22772	0.307	0.108	0
HLA-DRB1	0	1.08937	0.258	0.08	0
HLA-DMA	0	0.426297	0.199	0.067	0
HLA-DPA1	0	0.622455	0.222	0.069	0
HLA-DPB1	0	0.532588	0.193	0.066	0
SMIM29	0	0.42896	0.648	0.455	0
CDKN1A	0	0.650997	0.549	0.376	0
MDFI	0	0.384446	0.328	0.149	0
YIPF3	0	0.287208	0.705	0.534	0
TNFRSF21	0	0.557822	0.41	0.19	0
EEF1A1	0	0.868233	1	0.975	0
PRSS35	0	0.636097	0.17	0.044	0
PNRC1	0	0.537022	0.591	0.284	0
FYN	0	0.359477	0.674	0.481	0
FAM229B	0	0.277481	0.547	0.36	0
SERINC1	0	0.278952	0.494	0.318	0
CITED2	0	0.371684	0.397	0.228	0
QKI	0	0.342249	0.744	0.579	0
GPNMB	0	0.533597	0.186	0.048	0
SEMA3C	0	0.353293	0.245	0.108	0
AZGP1	0	1.02608	0.323	0.113	0
ZKSCAN1	0	0.371929	0.631	0.426	0
TSC22D4	0	0.867016	0.673	0.498	0
SMIM30	0	0.321288	0.694	0.515	0
BNIP3L	0	0.32191	0.658	0.479	0
SARAF	0	0.414122	0.92	0.774	0
PLAT	0	0.461668	0.537	0.364	0
PMP2	0	0.778619	0.422	0.233	0
MATN2	0	0.528714	0.415	0.178	0
COL14A1	0	0.312144	0.198	0.07	0
NDRG1	0	0.280074	0.203	0.07	0
KLF9	0	0.409712	0.197	0.055	0
PRUNE2	0	0.42908	0.338	0.166	0
NTRK2	0	0.707541	0.369	0.199	0
ABCA1	0	0.333355	0.269	0.1	0
SLC44A1	0	0.49035	0.514	0.31	0
ATP6V1G1	0	0.376063	0.956	0.836	0
GSN	0	0.602573	0.457	0.252	0
NEK6	0	0.346321	0.714	0.553	0
OLFML2A	0	0.936887	0.31	0.139	0
COL5A1	0	0.308538	0.269	0.128	0
PTGDS	0	0.67592	0.151	0.035	0
NPDC1	0	0.475382	0.649	0.404	0
DPP7	0	0.536067	0.549	0.313	0
ITIH5	0	0.627312	0.187	0.05	0
PSAP	0	0.420529	0.916	0.771	0
SCD	0	0.570357	0.823	0.702	0
IFITM10	0	0.257408	0.132	0.031	0
CTSD	0	0.948134	0.749	0.539	0
SMPD1	0	0.292872	0.471	0.299	0
TPP1	0	0.302423	0.425	0.241	0
DKK3	0	0.760406	0.751	0.525	0
FTH1	0	0.711838	1	0.97	0
EEF1G	0	0.350527	0.999	0.947	0
TM7SF2	0	0.316026	0.512	0.316	0
CTSF	0	0.428091	0.355	0.141	0
POLD4	0	0.348699	0.554	0.373	0
PLEKHB1	0	0.524794	0.532	0.26	0
SRSF8	0	0.352578	0.542	0.347	0
ENDOD1	0	0.443451	0.494	0.276	0
SESN3	0	0.717496	0.558	0.304	0
CRYAB	0	1.04744	0.585	0.328	0
FEZ1	0	0.467705	0.737	0.539	0
ETFRF1	0	0.341985	0.478	0.278	0
PPFIBP1	0	0.40939	0.573	0.404	0
BICD1	0	0.307865	0.488	0.304	0
ERBB3	0	0.39331	0.223	0.081	0
LRP1	0	0.260687	0.377	0.197	0
PHLDA1	0	0.490335	0.897	0.747	0
BTG1	0	0.404617	0.775	0.621	0
PEBP1	0	0.394987	0.987	0.901	0
P2RX7	0	0.460478	0.235	0.085	0
TMEM132B	0	0.320917	0.255	0.092	0
CRYL1	0	0.391181	0.334	0.146	0
AL139383.1	0	0.371306	0.167	0.047	0
TSC22D1	0	0.55955	0.822	0.609	0
TPT1	0	0.76917	0.999	0.927	0
ITM2B	0	0.494439	0.927	0.719	0
MBNL2	0	0.287506	0.293	0.141	0
LAMP1	0	0.286033	0.672	0.514	0
NDRG2	0	0.314791	0.247	0.104	0
CMTM5	0	0.43727	0.232	0.066	0
TMED10	0	0.325727	0.845	0.689	0
FOS	0	0.39542	0.557	0.371	0
PRIMA1	0	0.376361	0.181	0.046	0
SERPINA3	0	1.01966	0.256	0.083	0
MEG3	0	0.847035	0.787	0.496	0
SNRPN	0	0.473148	0.893	0.67	0
SNHG14	0	0.25728	0.578	0.373	0
RPL4	0	0.364161	0.997	0.927	0
ZFAND6	0	0.303797	0.778	0.592	0
MFGE8	0	0.479254	0.661	0.487	0
METRN	0	0.737813	0.935	0.713	0
TMEM219	0	0.306507	0.735	0.567	0
MT3	0	0.618428	0.351	0.19	0
MMP15	0	0.407115	0.229	0.095	0
TPPP3	0	0.376292	0.309	0.154	0
GABARAPL2	0	0.417055	0.923	0.761	0
GABARAP	0	0.586367	0.986	0.864	0
SAT2	0	0.496442	0.758	0.534	0
ATP1B2	0	0.452043	0.29	0.13	0
VAMP2	0	0.313874	0.709	0.538	0
GAS7	0	0.735914	0.397	0.185	0
PMP22	0	1.0402	0.777	0.622	0
SNHG29	0	0.433601	0.991	0.895	0
PPP1R1B	0	0.510394	0.158	0.042	0
CNP	0	0.52242	0.718	0.547	0
GRN	0	0.469007	0.59	0.373	0
GFAP	0	0.969884	0.33	0.153	0
NGFR	0	0.801821	0.365	0.145	0
SMIM5	0	0.339783	0.146	0.03	0
TIMP2	0	0.426625	0.714	0.559	0
AATK	0	0.309582	0.195	0.07	0
RAB31	0	0.62136	0.789	0.595	0
C18orf32	0	0.3522	0.828	0.658	0
CIRBP	0	0.552402	0.904	0.748	0
GNG7	0	0.430018	0.393	0.184	0
EEF2	0	0.610315	0.98	0.887	0
CAPS	0	0.486234	0.222	0.083	0
CERS4	0	0.31798	0.35	0.16	0
TMEM205	0	0.3604	0.615	0.427	0
PLPPR2	0	0.325435	0.387	0.193	0
DNASE2	0	0.273491	0.403	0.229	0
PGLS	0	0.356159	0.745	0.572	0
GDF15	0	0.475682	0.274	0.124	0
FKBP8	0	0.308791	0.786	0.625	0
TMEM59L	0	0.388912	0.347	0.134	0
FXYD3	0	0.725749	0.282	0.089	0
LGI4	0	1.08287	0.356	0.127	0
FXYD1	0	0.569935	0.296	0.115	0
CLIP3	0	0.280983	0.34	0.155	0
ECH1	0	0.325331	0.671	0.496	0
SIRT2	0	0.436495	0.507	0.311	0
PLD3	0	0.502381	0.77	0.487	0
MIA	0	0.863749	0.239	0.061	0
RABAC1	0	0.490671	0.854	0.661	0
ZNF428	0	0.398209	0.871	0.715	0
CADM4	0	0.841092	0.586	0.337	0
APOE	0	1.4921	0.391	0.161	0
NOP53	0	0.571751	0.746	0.514	0
SELENOW	0	0.382767	0.909	0.782	0
PLEKHA4	0	0.544567	0.47	0.243	0
PPP1R15A	0	0.334124	0.333	0.173	0
NUCB1	0	0.353887	0.527	0.34	0
BAX	0	0.451192	0.762	0.591	0
FTL	0	1.16019	0.998	0.941	0
RPL13A	0	0.43349	1	0.969	0
FCGRT	0	0.622772	0.51	0.258	0
EMC10	0	0.439938	0.722	0.519	0
JOSD2	0	0.475428	0.587	0.36	0
TTYH1	0	0.634225	0.537	0.335	0
ZNF580	0	0.356598	0.733	0.562	0
CHMP2A	0	0.516365	0.906	0.708	0
TMEM230	0	0.545744	0.886	0.704	0
FLRT3	0	0.360923	0.408	0.229	0
DSTN	0	0.550389	0.981	0.894	0
CST3	0	0.690044	0.976	0.868	0
MAP1LC3A	0	0.548851	0.573	0.333	0
MMP24OS	0	0.375426	0.617	0.427	0
NORAD	0	0.403129	0.627	0.424	0
KIAA1755	0	0.341924	0.215	0.058	0
CTSA	0	0.503987	0.622	0.414	0
PLTP	0	0.373024	0.355	0.189	0
TTC3	0	0.290217	0.901	0.768	0
S100B	0	1.4784	0.84	0.499	0
COMT	0	0.437985	0.802	0.589	0
SOX10	0	0.438521	0.225	0.064	0
RPL3	0	0.414996	0.999	0.954	0
KIAA0930	0	0.377582	0.304	0.152	0
TAFA5	0	0.254973	0.187	0.07	0
GPM6B	0	0.630033	0.923	0.786	0
SAT1	0	0.718097	0.805	0.665	0
PCSK1N	0	0.626763	0.791	0.535	0
ARMCX3	0	0.295558	0.578	0.383	0
BEX4	0	0.383568	0.625	0.4	0
PLP1	0	1.34764	0.381	0.132	0
MT-CYB	0	0.280861	1	0.973	0
ZCCHC24	5.91317536309171e-308	0.285628	0.33	0.175	1.64806110544729e-303
NFE2L2	2.87718389262264e-307	0.310623	0.715	0.55	8.01899922712855e-303
C4orf3	2.77348914473712e-305	0.317985	0.804	0.66	7.72999159529682e-301
SH3BGRL	7.08322282038136e-305	0.307792	0.653	0.487	1.97416503226849e-300
CNPY2	2.3695602952842e-304	0.335824	0.908	0.792	6.60420149898658e-300
SERINC5	2.16748839776858e-302	0.309818	0.33	0.178	6.04100691342081e-298
SLC26A2	1.94296250786673e-301	0.464607	0.291	0.15	5.41523080567537e-297
MEG8	6.26031688709564e-301	0.309243	0.296	0.15	1.74481291960243e-296
VGLL4	7.78782817937479e-299	0.283356	0.621	0.455	2.17054559187355e-294
TAX1BP3	9.16251188620599e-299	0.40188	0.68	0.524	2.55368368780447e-294
C1orf122	1.61807390836446e-298	0.328919	0.866	0.748	4.5097337900026e-294
TIMP3	2.98828375665079e-298	1.00871	0.482	0.327	8.32864565816142e-294
ST8SIA5	3.77230061488952e-297	0.38095	0.381	0.22	1.05137790437586e-292
RHOB	8.83360979144751e-297	0.352793	0.427	0.265	2.46201538497434e-292
GPC1	3.89325438434356e-296	0.348021	0.581	0.421	1.08508892946039e-291
C9orf16	2.51007443952512e-295	0.375511	0.815	0.682	6.99582847040047e-291
ATP6V0E1	3.2079495519507e-295	0.276883	0.931	0.807	8.94087619624178e-291
NAV1	5.73625564788481e-294	0.280616	0.413	0.249	1.59875181162198e-289
RCAN1	1.49832793388346e-293	1.00829	0.525	0.384	4.17598978452658e-289
ETFB	3.46281997923829e-293	0.350054	0.654	0.467	9.65122556413504e-289
COL5A3	4.58217488633737e-293	0.32331	0.148	0.051	1.27709796257109e-288
MPG	8.29361394583961e-293	0.362478	0.699	0.549	2.31151314284496e-288
COX7A2L	9.35248518372839e-293	0.284101	0.854	0.715	2.60663114555694e-288
GATM	2.24477881577478e-292	0.469545	0.332	0.182	6.25642303744588e-288
ACHE	7.50173486156195e-292	0.312041	0.202	0.084	2.09080852326593e-287
RGS3	9.92096525305245e-292	0.495601	0.43	0.275	2.76507222567825e-287
SEMA5A	1.77265342002601e-291	0.280852	0.345	0.189	4.94056234695449e-287
SELENOF	1.83942160542977e-289	0.272428	0.818	0.668	5.12665195649332e-285
TMEM132A	2.82438626419971e-287	0.340975	0.484	0.323	7.87184695695101e-283
AC009041.2	2.2761856667816e-286	0.257108	0.225	0.101	6.34395707188699e-282
GDNF	1.28437109229563e-284	0.295848	0.117	0.034	3.57967067133716e-280
IRS2	2.55525634432744e-284	0.350229	0.522	0.358	7.121754957275e-280
NDFIP1	4.88074313682105e-283	0.297144	0.784	0.644	1.3603119196634e-278
CNN3	6.62812854585413e-283	0.308071	0.938	0.829	1.84732570701501e-278
GPR37L1	8.68152805271847e-282	0.328408	0.21	0.09	2.41962868357316e-277
CTSB	3.23677486731371e-281	0.292392	0.717	0.569	9.02121523269005e-277
NEAT1	3.28239494705725e-281	0.554475	0.821	0.7	9.14836295694327e-277
ZNF667-AS1	4.12689478485968e-280	0.305992	0.61	0.45	1.15020684548824e-275
MYLIP	4.51031454864445e-280	0.250857	0.164	0.061	1.25706976785269e-275
NCAM1	4.4317335056834e-279	0.353812	0.496	0.335	1.23516844536902e-274
FXYD7	1.10243836828785e-278	0.596239	0.223	0.1	3.07260597625506e-274
PRSS23	1.21616511528954e-278	0.589097	0.691	0.547	3.38957379282348e-274
ARHGAP24	1.29582442962391e-278	0.304324	0.144	0.05	3.61159226780479e-274
PPP2R2B	1.56134003720994e-278	0.2776	0.389	0.231	4.35161081770783e-274
ITPRID2	3.27072277828394e-276	0.328011	0.573	0.409	9.11583145535516e-272
EIF4B	1.11618491185712e-275	0.261832	0.64	0.482	3.11091896783697e-271
RFXANK	2.53787549107559e-274	0.282122	0.511	0.352	7.07331278117679e-270
RACK1	2.85141358661737e-273	0.272291	0.999	0.947	7.94717480726128e-269
EIF3E	4.55360331334093e-270	0.280207	0.858	0.737	1.26913477946125e-265
MAP1A	8.0813141227659e-270	0.310197	0.531	0.367	2.25234305915608e-265
UBXN6	2.15406922264819e-268	0.255711	0.431	0.278	6.00360633044277e-264
YIF1A	2.26831916544106e-267	0.300944	0.748	0.611	6.32203234600079e-263
C1QL1	7.10605216536085e-267	0.486245	0.385	0.239	1.98052779900772e-262
RPL7	1.39547235673191e-266	0.284273	1	0.958	3.88932100544751e-262
EIF3L	2.48858948065355e-266	0.265795	0.732	0.584	6.93594774152952e-262
ANTXR1	3.47031200287187e-266	0.252829	0.291	0.157	9.67210658320419e-262
FRZB	1.2915564875235e-265	1.05219	0.216	0.102	3.59969708637676e-261
CD59	3.07538228731094e-263	0.691789	0.923	0.819	8.57139797296431e-259
ERGIC3	4.72368400167111e-262	0.252592	0.821	0.692	1.31653796810575e-257
ID2	6.17462817384384e-262	0.395412	0.476	0.317	1.72093061833202e-257
FAM3C	5.90025464766425e-261	0.267126	0.811	0.671	1.6444599728505e-256
ARID5B	1.97950634410178e-260	0.383518	0.529	0.375	5.51708213164607e-256
NPC2	6.71724532077914e-260	0.379687	0.857	0.731	1.87216344335436e-255
PIGT	1.34368042309856e-259	0.276004	0.59	0.435	3.74497170721799e-255
VIM	7.60898318824893e-259	0.331129	0.997	0.972	2.12069970439686e-254
AIF1L	1.8595787500245e-258	0.526848	0.447	0.303	5.1828319341933e-254
DST	2.02847635631852e-258	0.259626	0.757	0.613	5.65356645269534e-254
EFEMP2	5.79487592055863e-257	0.297161	0.557	0.394	1.6150898678189e-252
NPTX1	1.93608794123023e-256	0.3708	0.1	0.028	5.39607070100277e-252
TSPAN3	1.56465896820386e-255	0.262509	0.79	0.632	4.36086101028097e-251
OAF	8.84470054850393e-255	0.443823	0.336	0.199	2.46510648987353e-250
TNS3	1.30101559744983e-254	0.407859	0.385	0.245	3.62606057165241e-250
TCEAL8	1.59357586954062e-254	0.255272	0.717	0.553	4.44145530599667e-250
DDIT4	1.34912915478592e-252	0.26961	0.427	0.267	3.76015786730385e-248
ID4	3.23199191496878e-251	0.257842	0.476	0.3	9.00788466620947e-247
TFAP2A	2.86248944226332e-250	0.310797	0.305	0.171	7.9780443245321e-246
LSAMP	3.20207018121045e-250	0.263547	0.472	0.313	8.92448980205163e-246
PEPD	8.93345368389121e-250	0.34297	0.532	0.388	2.48984287623732e-245
TMBIM4	1.06689459059679e-249	0.272704	0.643	0.492	2.9735419134523e-245
CEBPD	3.54842165944439e-249	0.388383	0.408	0.262	9.88980600703745e-245
GIPC1	7.17328459302685e-249	0.290868	0.55	0.407	1.99926614892251e-244
GNG2	1.13885034798568e-248	0.33349	0.443	0.293	3.1740898048709e-244
SLC25A6	1.13645399746334e-247	0.27069	0.985	0.903	3.16741093633008e-243
ASAH1	1.14383990087215e-247	0.316161	0.599	0.462	3.18799618772076e-243
HLA-B	8.12506828348922e-247	0.440494	0.739	0.598	2.26453778129128e-242
SELENOM	1.0171187751317e-246	0.297865	0.329	0.19	2.83481173816956e-242
HOPX	1.87680244931485e-244	0.646111	0.361	0.221	5.23083610648541e-240
TBCB	5.84127192208713e-243	0.259666	0.873	0.75	1.6280208974049e-238
TMEM147	8.83503656827323e-242	0.291782	0.862	0.749	2.46241304194343e-237
YIPF2	2.27264107151335e-241	0.261501	0.409	0.266	6.33407793041487e-237
RPL7A	3.7710472944201e-241	0.294228	0.999	0.951	1.05102859142783e-236
ZFAND5	1.16652072072576e-240	0.309085	0.701	0.564	3.25120990073475e-236
CBR1	7.80985709048148e-240	0.356453	0.702	0.569	2.17668526968809e-235
SLC35F1	1.41417726257187e-239	0.297889	0.395	0.25	3.94145344851406e-235
SLC5A3	4.60227218939743e-239	0.350527	0.595	0.446	1.28269928190696e-234
PKIG	8.31180970566749e-239	0.266781	0.633	0.481	2.31658448306659e-234
THBS2	5.59714666455396e-237	0.487909	0.255	0.135	1.55998074687783e-232
B2M	6.76927746130274e-237	0.256802	0.996	0.948	1.88666532123969e-232
MMP2	7.74580335738349e-237	0.281319	0.494	0.341	2.15883285373635e-232
CLU	3.48694300612865e-236	0.735981	0.8	0.784	9.71845885238116e-232
LITAF	1.80784961794467e-233	0.39262	0.608	0.481	5.03865767017358e-229
DLGAP4	8.39660538929538e-233	0.286418	0.479	0.336	2.34021788805052e-228
FKBP1A	6.87805914834129e-231	0.296423	0.939	0.826	1.9169838652342e-226
TIMP4	2.61521667863994e-230	0.326862	0.262	0.14	7.28887040503739e-226
NME3	3.78296761136479e-230	0.264082	0.602	0.453	1.05435090296348e-225
ALKBH7	6.90038842030971e-229	0.271354	0.638	0.502	1.92320725662452e-224
PCBP4	2.58111400223248e-228	0.302324	0.623	0.484	7.19382283562216e-224
SIPA1L2	1.92990941319797e-226	0.262727	0.274	0.152	5.37885052552405e-222
EIF3F	1.99546258330505e-225	0.250844	0.86	0.738	5.56155376592951e-221
TRIM9	2.41624000236582e-225	0.265501	0.394	0.249	6.73430251059378e-221
SELENOT	4.50507952898564e-225	0.251817	0.782	0.65	1.25561071552359e-220
NDUFS7	6.35930843404203e-222	0.263049	0.733	0.611	1.77240285365185e-217
SDCBP	6.59625807226073e-219	0.25241	0.708	0.578	1.83844308731979e-214
SDF4	1.84317841042718e-216	0.252065	0.737	0.61	5.1371225477016e-212
LHFPL6	1.55599659283422e-215	0.342839	0.507	0.372	4.33671810388825e-211
NRN1	7.16017053322873e-215	0.282459	0.49	0.343	1.99561112931618e-210
RPS27L	5.28828693758007e-213	0.362993	0.951	0.873	1.47389845237294e-208
FIS1	6.58547522253535e-213	0.253032	0.854	0.741	1.83543779927283e-208
TMEM47	1.6312702686358e-212	0.355481	0.192	0.092	4.54651336571484e-208
COPE	6.24959693016116e-212	0.252568	0.87	0.76	1.74182516040522e-207
HMG20B	1.15213908518891e-211	0.28585	0.575	0.439	3.21112684433001e-207
IFITM3	4.40878328942862e-209	0.511605	0.744	0.639	1.22877199059665e-204
RPS11	2.76860574628989e-208	0.264987	0.994	0.919	7.71638107548456e-204
USF2	7.12676504543919e-208	0.297436	0.463	0.334	1.98630068581436e-203
NR2F2	9.80288714026541e-208	0.260789	0.298	0.172	2.73216267486337e-203
LAMTOR1	2.46668301104887e-207	0.260499	0.881	0.76	6.8748922200943e-203
CUEDC2	5.4028497435389e-207	0.295606	0.631	0.494	1.50582825202173e-202
ADGRG1	9.93986559267701e-207	0.2565	0.437	0.293	2.77033993933501e-202
C1orf198	5.2774139923542e-206	0.314589	0.235	0.128	1.47086805380904e-201
SPTBN1	1.58449086436701e-205	0.288964	0.587	0.449	4.41613448807729e-201
JUNB	2.92630321128246e-205	0.292743	0.498	0.355	8.15589968016533e-201
CELF2	1.83559638682705e-204	0.257911	0.404	0.268	5.11599068972567e-200
PDPN	4.67147765632365e-204	0.544882	0.485	0.36	1.30198753759396e-199
AK3	5.95872033679389e-204	0.290894	0.543	0.409	1.66075494506782e-199
BSG	1.48475867871551e-203	0.252901	0.952	0.882	4.138170913448e-199
EIF3G	1.91783222036885e-200	0.259038	0.793	0.679	5.34519018139003e-196
NUDT4	5.41524814370399e-200	0.332588	0.496	0.367	1.50928381013174e-195
COL11A1	5.69644012127016e-200	0.462663	0.447	0.321	1.58765482619921e-195
ATP5F1D	9.50307198795519e-200	0.254915	0.914	0.808	2.64860119376299e-195
FAM210B	7.59729569694696e-199	0.319739	0.533	0.401	2.11744228369609e-194
KANK2	1.7080786415519e-198	0.462164	0.419	0.299	4.76058598186931e-194
MPC1	4.72114839978634e-198	0.375677	0.666	0.54	1.31583127050445e-193
GLUL	1.60112476631768e-195	0.391319	0.611	0.482	4.46249483620402e-191
LGALS3	2.4930160729494e-195	0.551794	0.802	0.692	6.94828509691726e-191
MARCKS	4.96280803369102e-195	0.256727	0.952	0.844	1.38318422707002e-190
ITGB8	1.64392385561766e-194	0.266585	0.519	0.383	4.58178017799199e-190
HSPG2	2.50253558236374e-193	0.267236	0.155	0.069	6.97481692160598e-189
MARCKSL1	2.80276107405401e-193	0.268713	0.956	0.857	7.81157538949593e-189
IFI27L2	2.00314085843105e-190	0.266519	0.664	0.536	5.58295388653317e-186
COL4A1	3.20644987998197e-190	0.262887	0.39	0.261	8.93669646049774e-186
HLA-C	4.69387731015099e-189	0.270894	0.789	0.676	1.30823054511218e-184
ELN	1.49660601685634e-188	0.552683	0.236	0.132	4.17119062958031e-184
RAP1A	2.61986200803274e-187	0.281439	0.6	0.472	7.30181740258805e-183
COL9A2	5.11254923534429e-187	0.29332	0.156	0.071	1.42491859738281e-182
ZFP36L2	1.11933715634541e-185	0.323317	0.524	0.405	3.11970458845028e-181
JUN	2.98786238163874e-185	0.262212	0.769	0.647	8.32747124386532e-181
ERCC1	6.531366350351e-183	0.281055	0.66	0.538	1.82035711550633e-178
LAMC1	8.54982902391003e-182	0.284352	0.491	0.367	2.38292284725397e-177
SERPINB6	2.30022517058385e-177	0.274871	0.596	0.476	6.41095757293424e-173
SH3BP5	9.51147882042557e-177	0.258009	0.354	0.233	2.65094426204081e-172
FABP7	4.37500137640837e-176	0.616933	0.834	0.752	1.21935663361878e-171
AGPAT1	3.23309229661085e-173	0.258296	0.449	0.332	9.01095153988409e-169
GAP43	9.56705610060942e-171	0.471895	0.681	0.568	2.66643420580085e-166
TMED3	1.45930229631341e-170	0.272497	0.637	0.526	4.06722143005511e-166
VAMP5	8.39861280879738e-170	0.289602	0.637	0.499	2.34077737593992e-165
PON2	5.66311601099318e-169	0.268663	0.762	0.644	1.57836706342391e-164
ELOVL5	3.46330817275035e-168	0.29374	0.611	0.492	9.65258620827249e-164
CSRP1	1.36415973921769e-167	0.346076	0.466	0.352	3.80204960917363e-163
C1orf21	3.24323253226612e-167	0.313896	0.452	0.335	9.03921339067891e-163
ANGPTL2	2.36515338910374e-166	0.25712	0.219	0.123	6.59191901077102e-162
PGM1	3.03091826622637e-165	0.478191	0.4	0.289	8.44747229979951e-161
SH3PXD2A	6.91615702303435e-165	0.323401	0.218	0.124	1.9276021238899e-160
SPRY2	8.97047482007237e-165	0.261957	0.655	0.541	2.50016103710237e-160
TIMP1	2.0184260680607e-163	0.33596	0.92	0.845	5.62555529429198e-159
MYDGF	7.36742398767243e-163	0.262874	0.875	0.777	2.05337473960418e-158
NACC2	3.58641393073255e-162	0.264941	0.403	0.291	9.99569426634468e-158
FBXO7	1.36381035678958e-159	0.265728	0.541	0.428	3.80107584540825e-155
ID1	5.09440280117057e-157	0.464203	0.598	0.482	1.41986100471425e-152
COMMD6	4.75692795651631e-155	0.255804	0.872	0.815	1.32580339076066e-150
PEA15	8.17996852485518e-155	0.259106	0.688	0.577	2.27983902756239e-150
SNHG16	1.20291850647878e-154	0.264385	0.77	0.645	3.352654169407e-150
C4orf48	4.64929276434697e-153	0.255474	0.746	0.634	1.29580438635114e-148
GAS5	1.11014958760295e-151	0.288252	0.888	0.797	3.09409791560818e-147
SFRP1	2.03252067025617e-149	0.32901	0.263	0.163	5.66483836007096e-145
BAMBI	3.05531492301043e-138	0.285466	0.465	0.347	8.51546822192237e-134
TUBB2A	3.63524180140984e-135	0.312725	0.733	0.625	1.01317824247094e-130
BCAN	6.12204991663883e-133	0.431986	0.302	0.197	1.70627653226641e-128
MT1X	1.14173723647783e-131	0.283304	0.335	0.234	3.18213585178736e-127
MRPS6	4.39467605123436e-128	0.290298	0.915	0.811	1.22484016223953e-123
RAMP1	3.10928906689839e-126	0.264474	0.663	0.538	8.6658995583525e-122
MBP	1.07168790590814e-125	0.75679	0.149	0.08	2.98690136255656e-121
CA12	2.00936350987448e-116	0.305981	0.28	0.191	5.60029703837116e-112
PDLIM4	9.02672441733019e-116	0.272352	0.636	0.544	2.5158383623541e-111
FILIP1L	1.40623122508585e-107	0.386232	0.257	0.173	3.91930704743677e-103
LMO1	8.19610595538644e-106	0.512119	0.147	0.081	2.28433669082576e-101
POSTN	1.05436226437623e-103	0.303107	0.328	0.234	2.938613067043e-99
CD9	2.15219168383751e-95	0.301278	0.633	0.566	5.99837344202354e-91
TPM1	7.28544283682943e-91	0.614044	0.74	0.664	2.03052577305273e-86
G0S2	8.07540996650714e-87	0.60014	0.19	0.122	2.2506975117652e-82
METTL7B	8.06624623206065e-82	0.29946	0.322	0.241	2.24814348733762e-77
CCL2	3.36684143255187e-80	0.578203	0.569	0.492	9.38372375666532e-76
RBP1	7.55254538302941e-80	0.483584	0.733	0.734	2.10496992370413e-75
AP1S2	3.94739943825419e-79	0.270453	0.887	0.801	1.10017969743583e-74
AGT	1.72392412178435e-74	0.671402	0.271	0.194	4.80474891982515e-70
TNC	1.72656183774095e-74	0.286648	0.426	0.354	4.8121004979678e-70
ID3	1.26213755639934e-73	0.279663	0.736	0.649	3.5177035834406e-69
ITGA6	2.65203958513162e-67	0.292436	0.27	0.208	7.39149952772035e-63
CYTL1	3.85281804564631e-63	0.250261	0.284	0.218	1.07381891750208e-58
CAMK2N1	6.6409541357945e-62	0.274269	0.464	0.388	1.85090032718729e-57
MT1E	3.5315930157929e-52	0.296743	0.193	0.14	9.84290289431641e-48
PMEPA1	1.67208103438027e-51	0.350599	0.6	0.54	4.66025705092125e-47
GULP1	2.2253949688169e-42	0.336729	0.299	0.259	6.20239831758959e-38
MGP	1.29172963630515e-34	0.601355	0.123	0.086	3.60017966934607e-30
EMP2	1.71733850447001e-20	0.286872	0.407	0.389	4.78639414580836e-16
SOD2	7.2225289487452e-12	0.26125	0.411	0.393	2.01299104330478e-07
NMB	3.02905713924198e-11	0.686839	0.32	0.306	8.44228515278133e-07
C1orf61	5.93275992432288e-11	0.427937	0.324	0.305	1.65351951850803e-06
MT2A	9.01244235515296e-10	0.343515	0.819	0.794	2.51185780880468e-05
