## Supplementary Table 10 for "Metabolic rewiring induces a viral mimicry-mediated quiescence in glioblastoma"

### Sheet: Sheet1
SequenceName	SeqDesc	Sequence	TM
SAT1_infusionHD _F		GCCGGATATCACGCGTATGGCTAAATTCGTGATCCGCCCA	69.4
SAT1_infusionHD _R		CAGTTACATTGGATCCTTAGCAAGTACTCCTTGTCGATCT	63.3
SAT1-TRE_F		GCCCCCGGGACGCGTATGGCTAAATTCGTGATCCGCCCA	73.3
SAT1-TRE_R		CTACCCGGTAGAATTCTTAAACCTTATCGTCGTCATCCTT	63.1
MAVS (F)		AGGAGACAGATGGAGACACA	54.9
MAVS (R)		CAGAACTGGGCAGTACCC	55.3
IFNalpha (F)		AATGACAGAATTCATGAAAGCGT	53.3
IFNalpha (R)		GGAGGTTGTCAGAGCAGA	54
IFNbeta (F)		GCCATCAGTCACTTAAACAGC	54.1
IFNbeta (R)		GAAACTGAAGATCTCCTAGCCT	53.7
RPLPO (F)		CAGACAGACACTGGCAACA	55.1
RPLPO (R)		ACATCTCCCCCTTCTCCTT	55.1
ERVL (F)		ATATCCTGCCTGGATGGGGT	58.1
ERVL (R)		GAGCTTCTTAGTCCTCCTGTGT	56
MLTA10 (F)		TCTCACAATCCTGGAGGCTG	56.6
MLTA10 (R)		GACCAAGAAGCAAGCCCTCA	57.6
MLT1B (F)		TGCCTGTCTCCAAACACAGT	56.7
MLT1B (R)		TACGGGCTGAGCTTGAGTTG	57.2
MER21C (F)		GGAGCTTCCTGATTGGCAGA	57.2
MER21C (R)		ATGTAGGGTGGCAAGCACTG	57.7
MLT1C49 (F)		TATTGCCGTACTGTGGGCTG	57.4
MLT1C49 (R)		TGGAACAGAGCCCTTCCTTG	57.1
MLT1C627 (F)		TGTGTCCTCCCCCTTCTCTT	57.7
MLT1C627 (R)		GCCTGTGGATGTGCCCTTAT	57.6
MER4D (F)		CCCTAAAGAGGCAGGACACC	57.5
MER4D (R)		TCAAGCAATCGTCAACCAGA	54.3
MER57B1 (F)		CCTCCTGAGCCAGAGTAGGT	58
MER57B1 (R)		ACCAGTCTGGCTGTTTCTGT	56.5
MTL2B4 (F)		GGAGAAGCTGATGGTGCAGA	57.1
MTL2B4 (R)		ACCAACCTTCCCAAGCAAGA	56.9
ISG15 (F)		GCCTCAGCTCTGACACC	55.6
ISG15 (R)		CGAACTCATCTTTGCCAGTACA	55
IRF7 (F)		GTGGACTGAGGGCTTGTAG	55
IRF7 (R)		TCAACACCTGTGACTTCATGT	54.2
OASL (F)		GCAGAAATTTCCAGGACCAC	54.1
OASL (R)		CCCATCACGGTCACCATTG	56.2
DDX58 (F)		CCAGCATTACTAGTCAGAAGGAA	54.1
DDX58 (R)		CACAGTGCAATCTTGTCATCC	54.1
MDA5 (F)		CACTTCCTTCTGCCAAACTTG	54.3
MDA5 (R)		GAGCAACTTCTTTCAACCACAG	54.3
IL-29 (F)		GAAGACAGGAGAGCTGCAAC	55.7
IL-29 (R)		GGTTCAAATCTCTGTCACCACA	55
IL-28A (F)		TCCAGTCACGGTCAGCA	56.2
IL-28A (R)		CAGCCTCAGAGTGTTTCTTCT	54.5
SAT1V_F		GCCGACTGCAGTGACATACT	57.2
SAT1V_R		ACAATGCTGTGTCCTTTTTCAGT	55.4
